# SETD2 promotes PAF1C interactions with the elongating RNA Pol II and is required for neuronal differentiation

**DOI:** 10.1101/2024.10.23.619798

**Authors:** Christina Ambrosi, Ramon Pfaendler, Stefan Butz, Davide Recchia, Xue Bao, Nina Schmolka, Tuncay Baubec

**Affiliations:** Department of Molecular Mechanisms of Disease, University of Zurich, Zurich, Switzerland; Life Science Zurich Graduate School, University of Zurich and ETH Zurich, Zurich, Switzerland; Genome Biology and Epigenetics, Institute of Biodynamics and Biocomplexity, Department of Biology, Utrecht University, Utrecht, The Netherlands

**Author notes:** Institute of Molecular Systems Biology, ETH Zurich, Zurich, Switzerland. Institute of Experimental Immunology, University of Zurich, Zurich, Switzerland (Nina Schmolka).

## Abstract

Chromatin modifications are relevant for mammalian development and their aberrant deposition is associated with human disease. While the mechanisms that deposit and remove these modifications have been largely elucidated, their role in regulating gene activity during cellular differentiation have yet to be completely understood. By differentiating a panel of mouse embryonic stem cells lacking major chromatin regulators towards neuronal cells, we identified their requirement at different stages of cellular differentiation. We show that the H3K36me3 methyltransferase SETD2 is important for the establishment of neuronal gene expression during late stages of differentiation, but is dispensable once the cells have fully differentiated. This function is largely independent of the histone methyltransferase activity. By measuring the protein interaction network of elongating RNA Pol II, we identify a novel role for SETD2 in mediating interactions between the PAF1 complex and the elongating RNA Pol II, which is required to ensure optimal transcriptional processivity of neuronal genes.
