## Supplemental Table 1 for "SETD2 promotes PAF1C interactions with the elongating RNA Pol II and is required for neuronal differentiation"

### Sheet: Setd2-WT NP signature genes
ENSEMBL	EntrezGene	Symbol	logFC	unshrunk.logFC	logCPM	PValue	FDR
ENSMUSG00000021347.3	75596	Prl7b1	7.46006	1.44269e+08	-2.00559	2.94656e-06	0.000166586
ENSMUSG00000031492.6	108043	Chrnb3	6.19006	6.32377	0.0442611	1.19799e-11	3.11786e-09
ENSMUSG00000028159.6	26377	Dapp1	4.06571	4.06949	2.96625	1.74983e-17	8.80458e-14
ENSMUSG00000018919.3	75604	Tm4sf5	3.63274	3.64101	1.41107	2.35913e-13	1.31893e-10
ENSMUSG00000045545.8	16664	Krt14	3.34592	3.40859	-1.61643	3.1835e-06	0.000177981
ENSMUSG00000049436.4	22268	Upk1b	3.32732	3.33057	2.43786	1.64304e-15	2.25469e-12
ENSMUSG00000027962.9	22329	Vcam1	3.18183	3.22706	-1.35733	1.97857e-05	0.000910563
ENSMUSG00000067578.3	228942	Cbln4	3.12348	3.18504	-1.79035	2.61034e-05	0.00116923
ENSMUSG00000057836.6	22445	Xlr3a	3.10184	3.17182	-1.96805	1.46533e-05	0.000691222
ENSMUSG00000036915.9	243911	Kirrel2	3.08713	3.08859	3.34939	4.12192e-16	1.03701e-12
ENSMUSG00000006649.9	54631	Nphs1	2.99682	3.00183	1.48759	4.64731e-12	1.49258e-09
ENSMUSG00000040569.7	208890	Slc26a7	2.98953	2.99221	2.3753	4.09628e-14	3.01018e-11
ENSMUSG00000021381.4	12022	Barx1	2.92719	2.92923	2.70708	3.80611e-15	4.78777e-12
ENSMUSG00000033834.6	21984	Tpbpa	2.91633	2.95375	-1.35735	4.16695e-06	0.000227899
ENSMUSG00000019874.5	12140	Fabp7	2.90528	2.90639	3.56079	1.50554e-15	2.25469e-12
ENSMUSG00000061451.7	381199	Tmem151a	2.78513	2.78597	3.84601	8.36087e-16	1.57759e-12
ENSMUSG00000044067.4	73010	Gpr22	2.75188	2.79947	-1.80677	8.96767e-05	0.00342701
ENSMUSG00000028031.5	56811	Dkk2	2.74534	2.75581	0.191665	8.28796e-09	9.9291e-07
ENSMUSG00000025013.8	24087	Tll2	2.68884	2.71266	-0.977695	5.23686e-06	0.000280321
ENSMUSG00000029868.7	64177	Trpv6	2.65574	2.70278	-1.87661	0.000245157	0.00841055
ENSMUSG00000027977.9	83398	Ndst3	2.59517	2.60481	0.152964	2.61738e-08	2.68771e-06
ENSMUSG00000030762.5	11833	Aqp8	2.58428	2.58584	2.73732	1.84522e-13	1.07129e-10
ENSMUSG00000029419.7	381353	Ajm1	2.55384	2.55654	1.92186	4.66123e-11	9.91004e-09
ENSMUSG00000046793.2	229714	Gpr61	2.52134	2.55697	-1.66099	0.000279025	0.00935974
ENSMUSG00000073043.4	11921	Atoh1	2.50279	2.54885	-1.98733	0.000511359	0.0164233
ENSMUSG00000048572.4	226040	Tmem252	2.47386	2.50676	-1.60149	7.8935e-05	0.00308685
ENSMUSG00000022103.8	14586	Gfra2	2.43119	2.43638	0.854962	4.54478e-09	5.86355e-07
ENSMUSG00000023159.7	114872	Psg29	2.40804	2.46457	-2.30974	0.0015119	0.0427381
ENSMUSG00000053129.5	14842	Gsx1	2.38955	2.39092	2.71271	2.98004e-12	1.04613e-09
ENSMUSG00000053310.4	64011	Nrgn	2.38174	2.38368	2.21159	8.01375e-12	2.3156e-09
ENSMUSG00000023873.6	66931	1700010I14Rik	2.36682	2.382	-0.699158	5.34393e-06	0.000285041
ENSMUSG00000007944.7	73032	Ttc9b	2.36023	2.36283	1.76637	8.46021e-11	1.65853e-08
ENSMUSG00000027833.8	20429	Shox2	2.34013	2.34508	0.825064	1.19097e-08	1.37234e-06
ENSMUSG00000069049.5	26908	Eif2s3y	2.31436	2.31458	5.2665	2.11159e-16	6.37488e-13
ENSMUSG00000042379.8	71690	Esm1	2.30862	2.31156	1.53074	6.95626e-10	1.1539e-07
ENSMUSG00000059857.7	80883	Ntng1	2.25314	2.25646	1.30109	1.6787e-09	2.534e-07
ENSMUSG00000021490.9	20505	Slc34a1	2.24427	2.27834	-1.85843	0.000501761	0.0161494
ENSMUSG00000002341.8	13004	Ncan	2.23137	2.23146	6.56777	8.20848e-19	6.19535e-15
ENSMUSG00000032500.8	245038	Dclk3	2.22433	2.23108	0.270679	8.86676e-07	5.8193e-05
ENSMUSG00000037579.5	16512	Kcnh3	2.21795	2.22182	1.04223	2.97812e-08	2.99698e-06
ENSMUSG00000025469.8	17703	Msx3	2.20513	2.20535	5.11851	1.52375e-15	2.25469e-12
ENSMUSG00000087095.2	329078	Emx2os	2.17477	2.17602	2.62295	1.39552e-10	2.66651e-08
ENSMUSG00000057777.3	23937	Mab21l2	2.16698	2.16907	1.87674	2.05264e-10	3.82525e-08
ENSMUSG00000019768.9	13982	Esr1	2.14558	2.15435	-0.175326	2.46696e-06	0.000143226
ENSMUSG00000052581.6	243499	Lrrtm4	2.12159	2.12667	0.561666	3.08849e-07	2.23066e-05
ENSMUSG00000051323.9	279653	Pcdh19	2.11791	2.11805	5.74538	3.39675e-17	1.28185e-13
ENSMUSG00000091519.1	664805	Skor2	2.10873	2.14465	-2.04648	0.00144848	0.0410993
ENSMUSG00000052353.7	80982	Cemip	2.10499	2.10725	1.69454	2.09789e-09	3.04497e-07
ENSMUSG00000035566.6	219228	Pcdh17	2.09863	2.10197	1.12573	1.00616e-08	1.17737e-06
ENSMUSG00000028965.7	21942	Tnfrsf9	2.08705	2.10972	-1.50156	0.00052746	0.0168937
ENSMUSG00000065530.1	387229	Mir99a	2.06091	2.07626	-1.01699	0.00101962	0.0301198
ENSMUSG00000031636.6	53318	Pdlim3	2.05468	2.05602	2.38114	6.83322e-11	1.38005e-08
ENSMUSG00000040412.9	229722	5330417C22Rik	2.0451	2.05193	0.0741834	1.60598e-05	0.000750534
ENSMUSG00000032297.5	76183	Celf6	2.02782	2.03025	1.49979	4.17463e-08	4.06555e-06
ENSMUSG00000060882.5	16508	Kcnd2	2.01215	2.01607	0.80947	1.2592e-07	1.03867e-05
ENSMUSG00000039372.5	381270	2004-03-01	2.00327	2.00392	3.36916	1.33998e-12	5.46676e-10
ENSMUSG00000035355.8	380728	Kcnh4	2.003	2.00365	3.37128	3.23829e-12	1.11096e-09
ENSMUSG00000006200.3	19202	Rhox6	1.99269	2.00413	-0.698817	0.000334049	0.0110823
ENSMUSG00000025422.7	216439	Agap2	1.99233	1.99269	4.24476	6.25929e-14	3.93683e-11
ENSMUSG00000041559.7	14264	Fmod	1.98905	1.99442	0.34334	3.65093e-06	0.000201134
ENSMUSG00000037126.8	73728	Psd	1.97893	1.97918	4.70275	6.1656e-14	3.93683e-11
ENSMUSG00000032494.8	21667	Tdgf1	1.97456	1.99558	-1.51543	0.000920446	0.0272969
ENSMUSG00000000392.11	14089	Fap	1.97294	1.99046	-1.28481	0.00124026	0.0357285
ENSMUSG00000010086.10	22671	Rnf112	1.95013	1.95093	3.01679	6.99337e-11	1.38901e-08
ENSMUSG00000000120.6	18053	Ngfr	1.94891	1.9493	4.06022	1.54621e-12	6.11373e-10
ENSMUSG00000026735.2	19213	Ptf1a	1.94651	1.94787	2.25387	2.8914e-09	3.93204e-07
ENSMUSG00000018845.8	217012	Unc45b	1.94632	1.9507	0.577692	1.97424e-06	0.000117791
ENSMUSG00000034958.5	16467	Atcay	1.93552	1.93596	3.85219	4.41744e-12	1.44959e-09
ENSMUSG00000048617.10	234542	Rtbdn	1.92871	1.93211	0.915028	7.85162e-07	5.22115e-05
ENSMUSG00000040389.9	99512	Wdr47	1.92267	1.92279	5.6437	1.55914e-14	1.59728e-11
ENSMUSG00000054976.7	241134	Nyap2	1.91037	1.92575	-1.17171	0.000646109	0.0202345
ENSMUSG00000020077.8	19073	Srgn	1.90781	1.90807	4.56452	1.35565e-13	8.1854e-11
ENSMUSG00000057098.7	13591	Ebf1	1.89947	1.89975	4.50732	4.16602e-13	2.10815e-10
ENSMUSG00000024873.6	12794	Cnih2	1.88763	1.88792	4.45212	1.2921e-12	5.41785e-10
ENSMUSG00000033981.7	14800	Gria2	1.88738	1.88788	3.6076	1.109e-11	2.98935e-09
ENSMUSG00000053117.4	107376	E330013P04Rik	1.86961	1.87158	1.62269	6.57106e-08	5.86924e-06
ENSMUSG00000053825.7	327814	Ppfia2	1.86705	1.87495	-0.332286	0.000122995	0.0045617
ENSMUSG00000005503.8	14028	Evx1	1.86318	1.86538	1.45971	4.88099e-08	4.63387e-06
ENSMUSG00000026247.7	13599	Ecel1	1.86012	1.86039	4.51337	3.77224e-12	1.26538e-09
ENSMUSG00000072720.2	74376	Myo18b	1.86005	1.87328	-1.02648	0.000699561	0.0217281
ENSMUSG00000029546.10	22255	Uncx	1.8569	1.85706	5.26705	5.7513e-13	2.80051e-10
ENSMUSG00000061911.7	17933	Myt1l	1.85516	1.8562	2.52671	3.09433e-09	4.12537e-07
ENSMUSG00000045246.5	66733	Kcng4	1.84831	1.85561	-0.243355	0.000201744	0.00714867
ENSMUSG00000009551.2	70730	6330409D20Rik	1.84376	1.84686	0.95147	7.04008e-07	4.72311e-05
ENSMUSG00000004872.9	18505	Pax3	1.83882	1.83894	5.60599	4.76435e-14	3.26899e-11
ENSMUSG00000051022.7	15476	Hs3st1	1.83333	1.8344	2.45893	1.58085e-09	2.4104e-07
ENSMUSG00000044361.8	271278	BC024139	1.82064	1.82124	3.27076	2.33798e-09	3.29829e-07
ENSMUSG00000045903.8	225872	Npas4	1.80956	1.81208	1.20579	3.04183e-07	2.21819e-05
ENSMUSG00000066652.5	320202	Lefty2	1.80899	1.81799	-0.564979	0.000338595	0.0112085
ENSMUSG00000049336.9	23964	Tenm2	1.79966	1.80062	2.57578	7.41574e-09	9.25129e-07
ENSMUSG00000036306.3	211134	Lzts1	1.79965	1.80044	2.84951	1.13152e-09	1.81705e-07
ENSMUSG00000025946.7	213527	Pth2r	1.79922	1.81145	-0.987576	0.00112954	0.0327891
ENSMUSG00000001123.9	16859	Lgals9	1.78688	1.79047	0.674971	2.70328e-05	0.00120728
ENSMUSG00000001930.10	22371	Vwf	1.7786	1.78054	1.54099	1.62037e-07	1.28734e-05
ENSMUSG00000022887.7	17174	Masp1	1.77267	1.77607	0.738637	5.92283e-06	0.000311516
ENSMUSG00000037610.8	72413	Kcnmb2	1.77151	1.78062	-0.624001	0.00165082	0.0457231
ENSMUSG00000068457.7	22290	Uty	1.7692	1.76981	3.18239	3.41552e-10	6.06556e-08
ENSMUSG00000022044.8	56471	Stmn4	1.76432	1.76469	3.90854	2.31733e-10	4.26587e-08
ENSMUSG00000047085.8	272381	Lrrc4b	1.75796	1.75809	5.38902	1.26424e-12	5.41785e-10
ENSMUSG00000012017.3	224024	Scarf2	1.75474	1.75495	4.76172	1.27607e-11	3.21037e-09
ENSMUSG00000014776.6	78688	Nol3	1.74312	1.74417	2.3793	9.93216e-08	8.37575e-06
ENSMUSG00000033967.4	381845	Rnf225	1.74185	1.74571	0.523191	0.000189256	0.00673779
ENSMUSG00000032281.5	94180	Acsbg1	1.73841	1.74417	-0.0309361	0.000215629	0.00758721
ENSMUSG00000067889.4	20743	Sptbn2	1.73778	1.73781	7.79172	1.69305e-14	1.59728e-11
ENSMUSG00000000263.9	14654	Glra1	1.7294	1.73003	3.1041	1.37749e-08	1.54023e-06
ENSMUSG00000087132.1	319314	A930001C03Rik	1.72725	1.73185	0.263577	0.00047885	0.015478
ENSMUSG00000046613.11	328643	Vwa5b2	1.72569	1.72641	2.91221	8.10413e-09	9.86547e-07
ENSMUSG00000022037.8	12759	Clu	1.72485	1.72489	6.88856	2.76883e-14	2.19976e-11
ENSMUSG00000038704.4	68352	Aspdh	1.72481	1.72946	0.241417	8.78236e-05	0.00337327
ENSMUSG00000038486.8	64051	Sv2a	1.72307	1.72317	5.77098	2.8873e-13	1.55657e-10
ENSMUSG00000020135.7	23805	Apc2	1.71396	1.714	6.97581	4.18772e-14	3.01018e-11
ENSMUSG00000022382.7	22422	Wnt7b	1.7115	1.71168	4.91322	2.11769e-12	7.61107e-10
ENSMUSG00000035228.8	232821	Ccdc106	1.70765	1.70924	1.7408	1.8539e-06	0.000112388
ENSMUSG00000006642.2	69852	Tcf23	1.70583	1.71704	-0.97745	0.00177968	0.0490224
ENSMUSG00000038777.10	20360	Sema6c	1.70252	1.70255	7.62587	9.8782e-13	4.38563e-10
ENSMUSG00000027603.8	207182	Ggt7	1.69732	1.69766	3.92539	3.77868e-11	8.5133e-09
ENSMUSG00000025738.7	214931	Fbxl16	1.69158	1.6918	4.62698	5.20722e-12	1.57206e-09
ENSMUSG00000028128.8	14066	F3	1.69088	1.69122	3.97198	6.85685e-11	1.38005e-08
ENSMUSG00000067795.5	75799	4930444P10Rik	1.68479	1.689	0.342758	0.000221055	0.00772412
ENSMUSG00000063488.5	382118	Zkscan7	1.67848	1.68448	-0.160048	0.000356031	0.0117343
ENSMUSG00000027985.8	16842	Lef1	1.67485	1.6755	2.9883	2.33868e-08	2.45156e-06
ENSMUSG00000021301.7	94253	Hecw1	1.668	1.66877	2.74303	4.74467e-08	4.59108e-06
ENSMUSG00000026109.7	56363	Tmeff2	1.66759	1.66835	2.74796	1.96707e-08	2.09105e-06
ENSMUSG00000030428.9	57776	Ttyh1	1.66682	1.66699	4.96822	2.00614e-11	4.80678e-09
ENSMUSG00000045657.2	93881	Pcdhb10	1.66408	1.66604	1.39174	8.11635e-06	0.000412513
ENSMUSG00000086682.1	100502734	Gm16023	1.65624	1.65976	0.554438	7.88717e-05	0.00308685
ENSMUSG00000065037.1	19817	Rn7sk	1.65484	1.6551	4.30765	2.02097e-05	0.000927251
ENSMUSG00000024136.8	66705	Dnase1l2	1.64197	1.64295	2.35557	2.46714e-07	1.85281e-05
ENSMUSG00000027584.7	18389	Oprl1	1.63547	1.63662	2.11294	2.59419e-06	0.000149463
ENSMUSG00000028125.8	11304	Abca4	1.6346	1.63668	1.27356	2.13277e-05	0.000972636
ENSMUSG00000059974.4	235106	Ntm	1.62876	1.62972	2.36794	9.75634e-07	6.34346e-05
ENSMUSG00000029661.9	12843	Col1a2	1.628	1.62816	4.89346	1.77652e-11	4.39616e-09
ENSMUSG00000086126.1	70593	Evx1os	1.62618	1.63103	0.0705763	0.000363337	0.011923
ENSMUSG00000062170.6	207854	Fmr1nb	1.6245	1.62772	0.641468	6.70983e-05	0.00266539
ENSMUSG00000055421.2	211712	Pcdh9	1.61963	1.62501	-0.0803163	0.000819675	0.0248454
ENSMUSG00000042477.7	332937	Tfap2e	1.61674	1.62301	-0.291153	0.0016106	0.0447529
ENSMUSG00000046709.10	26414	Mapk10	1.60984	1.61023	3.66752	4.29134e-09	5.58429e-07
ENSMUSG00000015476.6	260297	Prrt1	1.60898	1.61171	0.860283	4.04655e-05	0.0017158
ENSMUSG00000007440.7	12943	Pcdha10	1.60353	1.60371	4.74011	6.34116e-11	1.31656e-08
ENSMUSG00000021904.5	218877	Sema3g	1.60268	1.60514	1.0001	4.52617e-05	0.00187699
ENSMUSG00000058966.7	68952	Fam57b	1.60208	1.60222	5.11849	8.13028e-12	2.3156e-09
ENSMUSG00000056185.4	225861	Snx32	1.59425	1.59444	4.64254	4.3209e-11	9.45275e-09
ENSMUSG00000053693.9	56527	Mast1	1.58782	1.5879	5.87074	1.90772e-11	4.64469e-09
ENSMUSG00000061603.6	238161	Akap6	1.5839	1.58414	4.32718	2.67192e-09	3.70024e-07
ENSMUSG00000034059.7	241525	Ypel4	1.57276	1.57309	3.82225	8.70337e-08	7.46462e-06
ENSMUSG00000016349.9	13628	Eef1a2	1.57241	1.57287	3.368	2.26015e-07	1.73182e-05
ENSMUSG00000032128.7	19649	Robo3	1.56269	1.56269	9.84007	1.57957e-12	6.11373e-10
ENSMUSG00000027249.9	14061	F2	1.56072	1.56301	1.05224	6.15742e-05	0.00246542
ENSMUSG00000029595.5	16873	Lhx5	1.55867	1.55876	5.85029	4.80596e-12	1.51138e-09
ENSMUSG00000019464.5	19216	Ptger1	1.54803	1.54971	1.48052	4.03447e-05	0.0017155
ENSMUSG00000070866.4	241514	Zfp804a	1.54776	1.55025	0.913517	9.61774e-05	0.00365692
ENSMUSG00000048385.8	170729	Scrt1	1.54226	1.54229	7.31591	8.08538e-12	2.3156e-09
ENSMUSG00000041073.3	192950	Nacad	1.54132	1.54144	5.20582	3.17851e-11	7.38148e-09
ENSMUSG00000030223.7	19277	Ptpro	1.53994	1.5404	3.30263	4.09862e-08	4.01745e-06
ENSMUSG00000029070.3	74761	Mxra8	1.53159	1.53173	5.04401	6.36695e-11	1.31656e-08
ENSMUSG00000005763.8	12503	Cd247	1.53121	1.53683	-0.243569	0.00180415	0.0495158
ENSMUSG00000048304.7	386750	Slitrk3	1.52292	1.52772	-0.03539	0.00144422	0.0410557
ENSMUSG00000060780.2	74342	Lrrtm1	1.52254	1.52322	2.72672	1.14153e-06	7.20981e-05
ENSMUSG00000073787.3	100126795	Gm10575	1.51328	1.51443	1.97821	1.64404e-05	0.000763594
ENSMUSG00000006651.6	11803	Aplp1	1.5113	1.51133	7.31293	1.14309e-11	3.02718e-09
ENSMUSG00000032593.5	320844	Amigo3	1.50539	1.50758	1.0457	0.000471775	0.0152821
ENSMUSG00000043313.5	93890	Pcdhb19	1.49794	1.49857	2.81475	1.96311e-06	0.000117592
ENSMUSG00000046191.5	93891	Pcdhb20	1.49655	1.49699	3.34409	4.93918e-08	4.6598e-06
ENSMUSG00000033061.8	19711	Resp18	1.49455	1.49501	3.27486	8.03497e-08	6.97057e-06
ENSMUSG00000035864.8	20979	Syt1	1.49245	1.4927	4.10775	2.68173e-08	2.71682e-06
ENSMUSG00000044022.4	93892	Pcdhb21	1.49209	1.4932	1.98911	7.97754e-05	0.00311165
ENSMUSG00000041730.6	107751	Prrxl1	1.48903	1.49218	0.513291	0.00102663	0.0302087
ENSMUSG00000035298.2	72184	Klhl35	1.47907	1.47921	4.96544	5.03821e-08	4.69455e-06
ENSMUSG00000047658.6	545276	Gal3st3	1.47751	1.47778	3.98319	1.88994e-08	2.02331e-06
ENSMUSG00000029712.8	83766	Actl6b	1.47513	1.47551	3.51993	2.64624e-07	1.96773e-05
ENSMUSG00000033721.8	57257	Vav3	1.47452	1.47466	4.93449	3.05475e-09	4.1171e-07
ENSMUSG00000003279.9	224997	Dlgap1	1.47026	1.47133	2.02436	6.47785e-06	0.000336024
ENSMUSG00000001119.6	12833	Col6a1	1.46548	1.46605	2.93932	1.59055e-05	0.000745632
ENSMUSG00000055761.8	269513	Nkain3	1.46047	1.46225	1.2807	0.000218465	0.00766375
ENSMUSG00000024036.8	224674	Slc37a1	1.45864	1.45876	5.13059	1.52546e-09	2.3739e-07
ENSMUSG00000044303.5	12578	Cdkn2a	1.45557	1.45578	4.3167	1.1188e-06	7.12588e-05
ENSMUSG00000003273.7	12348	Car11	1.45358	1.45386	3.93959	2.52374e-08	2.60931e-06
ENSMUSG00000045518.7	246086	Onecut3	1.45019	1.45119	2.08818	2.5207e-05	0.00113244
ENSMUSG00000032036.8	67703	Kirrel3	1.44992	1.45172	1.25143	0.00112375	0.0326841
ENSMUSG00000092341.1	72289	Malat1	1.44912	1.44912	10.7758	1.37758e-10	2.66598e-08
ENSMUSG00000042078.8	68666	Svop	1.44834	1.44852	4.52727	4.74173e-09	6.0658e-07
ENSMUSG00000078350.4	68859	Smim1	1.44726	1.44799	2.54319	9.42411e-06	0.000464892
ENSMUSG00000029123.7	64293	Stk32b	1.4443	1.44584	1.46901	0.000231239	0.00801709
ENSMUSG00000042532.8	71146	Golga7b	1.43671	1.43781	1.94569	3.09196e-05	0.00134894
ENSMUSG00000062438.3	280667	Adam1b	1.43626	1.43893	0.677209	0.00152638	0.0430668
ENSMUSG00000007594.9	330790	Hapln4	1.43541	1.43597	2.91643	1.32263e-05	0.000627831
ENSMUSG00000024137.8	13560	E4f1	1.43319	1.43347	3.8794	2.83572e-07	2.07792e-05
ENSMUSG00000043969.3	13797	Emx2	1.43091	1.43119	3.92807	1.51538e-06	9.33661e-05
ENSMUSG00000028600.8	242608	Podn	1.42802	1.4308	0.605625	0.00154431	0.0434913
ENSMUSG00000000632.7	20370	Sez6	1.42666	1.42722	2.89738	2.26942e-06	0.000133296
ENSMUSG00000045629.6	225608	Sh3tc2	1.4244	1.42652	0.989386	0.00160321	0.0446503
ENSMUSG00000024164.8	12266	C3	1.42166	1.42451	0.567536	0.00156476	0.0439033
ENSMUSG00000026156.8	280645	B3gat2	1.41388	1.41477	2.21424	4.42003e-05	0.00184821
ENSMUSG00000073591.2	93893	Pcdhb22	1.4117	1.41204	3.59802	2.45832e-07	1.85281e-05
ENSMUSG00000045174.8	211383	Amer3	1.40922	1.40997	2.43902	1.18837e-05	0.000573114
ENSMUSG00000021700.8	67295	Rab3c	1.40396	1.40421	4.03277	1.88715e-07	1.46085e-05
ENSMUSG00000027950.3	11444	Chrnb2	1.40163	1.40175	5.09405	8.21483e-09	9.92023e-07
ENSMUSG00000043843.9	330485	Tmem145	1.39924	1.39941	4.57208	1.16568e-07	9.72155e-06
ENSMUSG00000040441.7	216441	Slc26a10	1.39903	1.39997	2.11043	4.56633e-05	0.00188846
ENSMUSG00000029596.7	257635	Sdsl	1.39796	1.39892	2.07771	0.000177303	0.00641818
ENSMUSG00000020436.9	14406	Gabrg2	1.39754	1.39905	1.42431	0.00124926	0.0359193
ENSMUSG00000056073.7	14806	Grik2	1.39624	1.39708	2.26332	4.02763e-05	0.0017155
ENSMUSG00000022665.8	67896	Ccdc80	1.3952	1.39606	2.22731	3.00557e-05	0.00131887
ENSMUSG00000053550.7	232813	Shisa7	1.38194	1.38203	5.46127	5.0283e-08	4.69455e-06
ENSMUSG00000005268.13	19116	Prlr	1.38094	1.38283	1.09298	0.000709581	0.0219933
ENSMUSG00000046378.5	233879	Asphd1	1.38035	1.38167	1.60891	0.000608062	0.0191223
ENSMUSG00000037578.4	329064	Pkd2l1	1.37773	1.37866	2.09237	0.000116664	0.00436985
ENSMUSG00000024937.8	114601	Ehbp1l1	1.37699	1.37718	4.38834	3.51359e-07	2.50178e-05
ENSMUSG00000042429.7	11539	Adora1	1.37332	1.37411	2.33473	3.04694e-05	0.00133315
ENSMUSG00000024268.8	108013	Celf4	1.37167	1.37173	6.03551	7.05643e-10	1.15779e-07
ENSMUSG00000025735.6	214951	Rhbdl1	1.36721	1.36743	4.20458	2.87232e-05	0.00127148
ENSMUSG00000021953.8	58865	Tdh	1.36543	1.3657	3.88477	4.10559e-07	2.89597e-05
ENSMUSG00000052133.9	20357	Sema5b	1.36396	1.36401	6.23603	5.76734e-09	7.3158e-07
ENSMUSG00000039037.5	26938	St6galnac5	1.36288	1.36348	2.69758	0.000214491	0.00756481
ENSMUSG00000046312.4	329828	AI464131	1.35816	1.35839	4.10999	9.83352e-07	6.34346e-05
ENSMUSG00000030077.8	12661	Chl1	1.35793	1.35819	3.90623	3.3034e-06	0.000183326
ENSMUSG00000036151.8	107770	Tm6sf2	1.35743	1.35803	2.71924	1.57382e-05	0.000740086
ENSMUSG00000063681.7	170788	Crb1	1.35736	1.35775	3.32439	6.1657e-06	0.000322046
ENSMUSG00000031970.8	72185	Dbndd1	1.35316	1.35333	4.46586	1.47984e-06	9.15501e-05
ENSMUSG00000040148.5	15373	Hmx3	1.35118	1.35216	1.99153	0.000263774	0.00894759
ENSMUSG00000028327.7	74152	Stra6l	1.34886	1.35075	1.05716	0.00155281	0.0436493
ENSMUSG00000039838.5	242773	Slc45a1	1.34611	1.34755	1.43149	0.000833635	0.0251674
ENSMUSG00000024738.5	58803	Pga5	1.3427	1.34313	3.13536	4.76134e-05	0.00195305
ENSMUSG00000029716.8	50765	Tfr2	1.34077	1.34208	1.5609	0.000815546	0.02477
ENSMUSG00000024965.8	108101	Fermt3	1.33838	1.33911	2.39858	0.000278474	0.00935974
ENSMUSG00000029875.4	239650	Ccdc184	1.33407	1.33525	1.69539	0.000738279	0.0227435
ENSMUSG00000048027.6	68799	Rgmb	1.33159	1.33161	7.36497	2.02837e-09	2.97265e-07
ENSMUSG00000027581.11	20262	Stmn3	1.32936	1.32943	5.71719	3.38728e-06	0.000187293
ENSMUSG00000002908.8	84036	Kcnn1	1.3264	1.32647	5.95033	7.62097e-09	9.35273e-07
ENSMUSG00000015599.8	106763	Ttbk1	1.32417	1.3243	4.87002	4.65054e-07	3.26511e-05
ENSMUSG00000021643.8	20365	Serf1	1.32277	1.32299	4.15788	9.7997e-07	6.34346e-05
ENSMUSG00000031654.8	12404	Cbln1	1.3223	1.32289	2.68694	0.000381251	0.0124837
ENSMUSG00000026787.3	14417	Gad2	1.32198	1.32228	3.65447	7.83705e-06	0.000400188
ENSMUSG00000024140.9	13819	Epas1	1.32109	1.32133	4.00707	1.73774e-06	0.000105771
ENSMUSG00000021647.6	27220	Cartpt	1.32094	1.32143	2.93984	4.74473e-05	0.00195154
ENSMUSG00000008496.9	18987	Pou2f2	1.32061	1.32066	6.34568	4.26879e-09	5.58429e-07
ENSMUSG00000029033.9	140500	Acap3	1.31921	1.31926	6.19971	1.31569e-08	1.48528e-06
ENSMUSG00000024909.8	58859	Efemp2	1.31892	1.31903	5.0189	9.35301e-08	7.93167e-06
ENSMUSG00000047261.9	14432	Gap43	1.3168	1.31683	6.9078	3.49401e-08	3.46987e-06
ENSMUSG00000018411.10	17762	Mapt	1.31507	1.31513	6.0233	7.49021e-09	9.2676e-07
ENSMUSG00000048100.7	99730	Taf13	1.31323	1.31334	5.09923	7.36893e-07	4.92186e-05
ENSMUSG00000030302.9	11941	Atp2b2	1.31252	1.3132	2.46799	0.000291085	0.00972108
ENSMUSG00000031824.8	234797	6430548M08Rik	1.30719	1.30738	4.32098	1.34055e-06	8.36185e-05
ENSMUSG00000034616.9	245857	Ssh3	1.30689	1.30704	4.66198	2.8085e-07	2.06802e-05
ENSMUSG00000046761.6	105732	Fam83h	1.30191	1.30203	4.93086	4.78838e-07	3.34632e-05
ENSMUSG00000054793.7	260299	Cadm4	1.3016	1.30164	6.56561	1.55711e-07	1.24362e-05
ENSMUSG00000035285.5	269854	Nat14	1.29858	1.29994	1.4594	0.00181343	0.0496801
ENSMUSG00000039542.8	17967	Ncam1	1.29681	1.29683	7.34844	1.77292e-08	1.92534e-06
ENSMUSG00000020882.10	12295	Cacnb1	1.29619	1.29626	5.61514	4.86129e-08	4.63387e-06
ENSMUSG00000029245.9	13839	Epha5	1.29594	1.29677	2.14653	0.000754207	0.0231869
ENSMUSG00000024330.9	12815	Col11a2	1.29507	1.29513	5.85581	2.02717e-06	0.000120473
ENSMUSG00000068732.5	67495	Tmem167b	1.29257	1.29266	5.35468	2.28633e-07	1.74304e-05
ENSMUSG00000052504.6	13837	Epha3	1.29243	1.2925	5.64707	2.36509e-07	1.79402e-05
ENSMUSG00000033152.7	319655	Podxl2	1.29165	1.29168	6.74916	6.23009e-07	4.21719e-05
ENSMUSG00000057182.7	20269	Scn3a	1.29058	1.29074	4.60204	4.3016e-06	0.000233571
ENSMUSG00000024777.9	225849	Ppp2r5b	1.2893	1.28936	5.84794	3.55603e-08	3.50839e-06
ENSMUSG00000044117.6	67254	2900011O08Rik	1.28774	1.28825	2.85602	8.70409e-05	0.00336031
ENSMUSG00000025075.8	226243	Habp2	1.28665	1.28721	2.70146	0.000252508	0.00860536
ENSMUSG00000003410.7	15571	Elavl3	1.28488	1.28489	8.37884	6.63354e-08	5.89019e-06
ENSMUSG00000030000.7	11519	Add2	1.28255	1.28269	4.69338	2.59133e-06	0.000149463
ENSMUSG00000048440.9	70101	Cyp4f16	1.28176	1.28236	2.60186	0.000405595	0.0132234
ENSMUSG00000075590.2	223649	Nrbp2	1.28135	1.28145	5.09389	8.46413e-07	5.60378e-05
ENSMUSG00000010505.7	17932	Myt1	1.28078	1.28084	6.00406	1.32046e-07	1.07742e-05
ENSMUSG00000042109.7	105859	Csdc2	1.279	1.27919	4.24992	1.29583e-05	0.000617052
ENSMUSG00000022440.8	72709	C1qtnf6	1.2768	1.27732	2.82412	0.000227954	0.00792848
ENSMUSG00000062044.7	381983	Lmtk3	1.26858	1.2686	7.57904	1.44875e-07	1.16946e-05
ENSMUSG00000032625.8	330267	Thsd7a	1.26661	1.26674	4.7905	9.52056e-06	0.00046812
ENSMUSG00000040478.8	230025	Prdm13	1.26458	1.26473	4.62739	7.84734e-06	0.000400188
ENSMUSG00000023328.8	11423	Ache	1.25743	1.25821	2.18371	0.00172974	0.0478214
ENSMUSG00000024076.8	74199	Vit	1.24788	1.248	4.82012	6.19799e-06	0.000322616
ENSMUSG00000029673.9	319974	Auts2	1.24553	1.24556	6.70684	2.22117e-07	1.71064e-05
ENSMUSG00000072647.3	280668	Adam1a	1.24223	1.24286	2.4657	0.000883186	0.0262953
ENSMUSG00000005986.8	68423	Ankrd13d	1.24062	1.24082	4.16411	3.40004e-05	0.00146639
ENSMUSG00000024883.6	225870	Rin1	1.23836	1.2389	2.68716	0.000592324	0.0187053
ENSMUSG00000028439.8	71901	Fam219a	1.23829	1.23838	5.2745	1.68066e-06	0.000103011
ENSMUSG00000042564.6	75729	Fam227a	1.2379	1.23816	3.74202	0.000109705	0.00414001
ENSMUSG00000027881.8	66921	Prpf38b	1.2355	1.23552	7.55256	1.68558e-06	0.000103011
ENSMUSG00000022208.5	319984	Jph4	1.23513	1.2357	2.60828	0.00131138	0.0375622
ENSMUSG00000020019.4	57764	Ntn4	1.22954	1.22977	3.92796	0.0001923	0.00683005
ENSMUSG00000042766.10	360213	Trim46	1.22764	1.2278	4.44707	2.34141e-05	0.00106137
ENSMUSG00000016346.11	16536	Kcnq2	1.22739	1.22747	5.40188	9.36254e-06	0.000463369
ENSMUSG00000066800.3	24014	Rnasel	1.22601	1.22612	5.04925	5.53761e-05	0.00224705
ENSMUSG00000039860.12	58212	Srrm3	1.22074	1.22082	5.31844	3.87232e-06	0.000212555
ENSMUSG00000000861.9	14025	Bcl11a	1.2207	1.22078	5.39368	1.64012e-05	0.000763594
ENSMUSG00000024736.8	98170	Tmem132a	1.21941	1.21942	8.72244	6.01544e-06	0.000315289
ENSMUSG00000056824.8	381405	Zfp663	1.21394	1.21436	3.03609	0.000841293	0.0252477
ENSMUSG00000022054.5	18040	Nefm	1.21111	1.21112	8.4584	2.66454e-06	0.000152353
ENSMUSG00000042751.8	226518	Nmnat2	1.21105	1.21132	3.60896	0.000528243	0.0168937
ENSMUSG00000010066.8	56808	Cacna2d2	1.20998	1.21004	5.80317	5.58698e-05	0.002261
ENSMUSG00000035835.7	216152	Plppr3	1.20723	1.20724	8.29841	4.96518e-06	0.000266724
ENSMUSG00000040907.9	232975	Atp1a3	1.20618	1.20628	5.08389	2.45456e-05	0.00110933
ENSMUSG00000045934.9	194126	Mtmr11	1.20482	1.20525	2.9496	0.00129673	0.0372131
ENSMUSG00000038453.8	56013	Srcin1	1.20463	1.20469	5.9285	3.07533e-06	0.000173217
ENSMUSG00000029151.7	22784	Slc30a3	1.19973	1.19982	5.1477	0.000140155	0.00516008
ENSMUSG00000042401.6	72832	Crtac1	1.19754	1.19767	4.7032	0.000271411	0.00916543
ENSMUSG00000036913.8	330863	Trim67	1.19708	1.19717	5.12529	3.21983e-05	0.00140034
ENSMUSG00000030376.6	110891	Slc8a2	1.19209	1.19225	4.36646	0.000119547	0.00445569
ENSMUSG00000037703.8	241638	Lzts3	1.19181	1.19218	3.17156	0.00123878	0.0357285
ENSMUSG00000036036.9	22715	Zfp57	1.19087	1.1909	6.86	2.62212e-06	0.000150497
ENSMUSG00000042873.9	269788	Lhfpl4	1.1886	1.18871	4.98994	0.000143422	0.00525789
ENSMUSG00000025212.9	94280	Sfxn3	1.18512	1.1852	5.41967	3.35465e-05	0.00145096
ENSMUSG00000027070.8	14725	Lrp2	1.1848	1.18488	5.24601	0.00025255	0.00860536
ENSMUSG00000024871.4	60425	Doc2g	1.18436	1.18449	4.7257	0.000297325	0.00990756
ENSMUSG00000021010.6	27386	Npas3	1.18305	1.18324	4.09785	0.000894031	0.0265657
ENSMUSG00000028977.9	69743	Casz1	1.16858	1.16865	5.54298	5.37629e-05	0.00218747
ENSMUSG00000048895.11	12569	Cdk5r1	1.16657	1.16668	4.93863	0.000236346	0.00814121
ENSMUSG00000066392.4	18191	Nrxn3	1.16311	1.16319	5.27126	0.00023158	0.00801709
ENSMUSG00000053646.7	235611	Plxnb1	1.16268	1.16269	7.83264	6.30456e-05	0.00251101
ENSMUSG00000052981.5	76980	Ube2ql1	1.15524	1.15543	4.09933	0.00159483	0.044499
ENSMUSG00000015094.9	18146	Npdc1	1.1519	1.15192	7.3238	0.000232095	0.00801709
ENSMUSG00000053192.5	56772	Mllt11	1.15	1.15003	6.44649	0.00018311	0.00656542
ENSMUSG00000072770.3	54137	Acrbp	1.14972	1.14983	4.92296	0.000585591	0.0185314
ENSMUSG00000063415.5	232174	Cyp26b1	1.14875	1.14875	9.87343	0.000183879	0.00657738
ENSMUSG00000049288.3	280411	Lix1l	1.13756	1.13761	5.90575	0.000148203	0.00541678
ENSMUSG00000036061.8	71726	Smug1	1.13191	1.13192	7.82864	0.000178925	0.006446
ENSMUSG00000031391.10	16728	L1cam	1.13061	1.13064	6.41395	0.00107661	0.031495
ENSMUSG00000037887.4	18218	Dusp8	1.1179	1.11795	5.98257	0.000966047	0.0285931
ENSMUSG00000026204.8	19275	Ptprn	1.1156	1.11564	6.28137	0.000663405	0.0206671
ENSMUSG00000047731.9	226178	Wbp1l	1.09472	1.09475	6.73393	0.00150284	0.0425618

### Sheet: Setd2-KO NP signature genes
ENSEMBL	EntrezGene	Symbol	logFC	unshrunk.logFC	logCPM	PValue	FDR
ENSMUSG00000086503.1	213742	Xist	-5.24195	-5.24804	3.54508	2.39825e-19	3.62015e-15
ENSMUSG00000058669.6	18094	Nkx2-9	-3.91817	-3.92929	1.37891	7.19831e-13	3.39558e-10
ENSMUSG00000001496.7	21869	Nkx2-1	-3.7486	-3.76387	0.768866	3.2922e-11	7.52967e-09
ENSMUSG00000051490.2	14237	Foxd4	-3.29753	-3.30248	1.90025	4.18976e-13	2.10815e-10
ENSMUSG00000005493.8	55993	Msh4	-3.29313	-3.31854	-0.380293	5.56127e-08	5.08772e-06
ENSMUSG00000052485.7	380863	Tmem171	-3.29044	-3.34698	-1.43683	1.11522e-05	0.000544796
ENSMUSG00000085715.1	22097	Tsix	-3.11183	-3.11492	2.38392	1.59469e-14	1.59728e-11
ENSMUSG00000073010.3	331493	Gm5127	-3.08483	-3.14041	-1.60283	2.83111e-05	0.00125693
ENSMUSG00000027568.3	18216	Ntsr1	-3.02908	-3.05883	-0.851926	6.93282e-07	4.67191e-05
ENSMUSG00000029371.5	20311	Cxcl5	-2.98602	-2.99748	0.403924	5.25869e-08	4.86994e-06
ENSMUSG00000029755.9	13395	Dlx5	-2.96314	-2.97403	0.454844	1.57222e-09	2.4104e-07
ENSMUSG00000021702.7	21828	Thbs4	-2.89964	-2.91267	0.141698	1.3185e-08	1.48528e-06
ENSMUSG00000048387.7	23967	Osr1	-2.84785	-2.8492	3.2876	2.33502e-14	1.95818e-11
ENSMUSG00000038193.3	15111	Hand2	-2.84023	-2.84152	3.35235	7.63505e-16	1.57759e-12
ENSMUSG00000031271.8	331535	Serpina7	-2.82901	-2.85334	-0.775397	5.78577e-07	3.96498e-05
ENSMUSG00000040629.3	98558	Mael	-2.78625	-2.79501	0.580348	1.03323e-09	1.67705e-07
ENSMUSG00000054932.3	11576	Afp	-2.78464	-2.78573	3.53772	6.64234e-15	7.71278e-12
ENSMUSG00000060499.6	238217	Rpl10l	-2.77255	-2.77854	1.09219	1.75781e-09	2.62715e-07
ENSMUSG00000028370.6	18491	Pappa	-2.67682	-2.68137	1.38107	3.3175e-10	5.96162e-08
ENSMUSG00000037625.6	18417	Cldn11	-2.64813	-2.65352	1.1213	1.85927e-09	2.75154e-07
ENSMUSG00000026866.9	70789	Kynu	-2.58306	-2.59726	-0.300031	2.3807e-06	0.00013929
ENSMUSG00000045680.7	21412	Tcf21	-2.54256	-2.55623	-0.282494	9.09075e-07	5.94047e-05
ENSMUSG00000030793.3	66824	Pycard	-2.53242	-2.54205	0.190096	1.28398e-07	1.05336e-05
ENSMUSG00000004038.7	14864	Gstm3	-2.53208	-2.5644	-1.43668	6.14195e-05	0.00246542
ENSMUSG00000032719.4	226866	Sbspon	-2.53163	-2.55505	-1.01792	4.19854e-05	0.00177031
ENSMUSG00000025911.8	76187	Adhfe1	-2.51482	-2.51953	1.17268	1.31005e-09	2.0816e-07
ENSMUSG00000031898.8	71854	Dpep3	-2.47337	-2.52511	-2.06744	0.000791216	0.0240794
ENSMUSG00000002992.10	11813	Apoc2	-2.46309	-2.48507	-0.998599	4.12162e-05	0.00174274
ENSMUSG00000066141.2	102634852	Gm11232	-2.43992	-2.45256	-0.281691	1.93442e-06	0.000116335
ENSMUSG00000040147.8	109731	Maob	-2.42014	-2.42786	0.380222	1.07594e-07	9.02291e-06
ENSMUSG00000051397.4	56753	Tacstd2	-2.37504	-2.38349	0.210307	2.88966e-06	0.000163983
ENSMUSG00000020059.3	20962	Sycp3	-2.33252	-2.34533	-0.410869	8.14765e-06	0.000412714
ENSMUSG00000025081.7	83561	Tdrd1	-2.32868	-2.33471	0.619753	3.07156e-07	2.22909e-05
ENSMUSG00000070720.2	623230	Tmem200b	-2.28633	-2.28874	1.87088	5.72724e-10	9.71379e-08
ENSMUSG00000068452.6	214593	Duox2	-2.24363	-2.24875	0.759852	6.54916e-08	5.86924e-06
ENSMUSG00000021850.7	67082	ccdc198	-2.22724	-2.23269	0.659073	1.4455e-07	1.16946e-05
ENSMUSG00000041309.10	14912	Nkx6-2	-2.22449	-2.22542	3.16586	1.22868e-11	3.14355e-09
ENSMUSG00000044254.6	100102	Pcsk9	-2.20378	-2.20569	2.11874	4.82547e-10	8.37247e-08
ENSMUSG00000030222.7	232441	Rerg	-2.17936	-2.18313	1.11831	9.05098e-08	7.7189e-06
ENSMUSG00000022132.8	58187	Cldn10	-2.179	-2.18515	0.438688	2.56103e-07	1.9138e-05
ENSMUSG00000020437.6	246177	Myo1g	-2.172	-2.17938	0.173005	4.45512e-06	0.00024104
ENSMUSG00000032179.7	12160	Bmp5	-2.1716	-2.18404	-0.538836	1.74821e-05	0.000809486
ENSMUSG00000018654.10	22778	Ikzf1	-2.1572	-2.1606	1.24393	1.7891e-08	1.92904e-06
ENSMUSG00000027434.9	18088	Nkx2-2	-2.15112	-2.16184	-0.36099	1.21059e-05	0.000581969
ENSMUSG00000039676.3	75568	Capsl	-2.1452	-2.17335	-1.63223	0.00122493	0.0354221
ENSMUSG00000053153.7	66722	Spag16	-2.12855	-2.13209	1.1604	2.66968e-08	2.71682e-06
ENSMUSG00000006179.2	54373	Prss16	-2.11568	-2.11908	1.19828	1.4859e-07	1.19307e-05
ENSMUSG00000042812.2	15227	Foxf1	-2.0941	-2.09646	1.69599	1.59817e-08	1.76091e-06
ENSMUSG00000031160.4	353283	Eras	-2.08702	-2.09791	-0.444598	0.000186513	0.00665581
ENSMUSG00000014725.7	13522	Adam28	-2.08334	-2.10106	-1.10957	0.00053203	0.0169788
ENSMUSG00000020583.4	17182	Matn3	-2.08087	-2.08617	0.541667	5.87311e-07	3.99345e-05
ENSMUSG00000019899.8	16773	Lama2	-2.07276	-2.0833	-0.423253	0.000322395	0.0107193
ENSMUSG00000046160.5	50914	Olig1	-2.07104	-2.07412	1.28637	1.22083e-07	1.01255e-05
ENSMUSG00000018263.8	21388	Tbx5	-2.0698	-2.08063	-0.463664	3.22834e-05	0.00140034
ENSMUSG00000090744.1	102642386	LOC102642386	-2.06865	-2.07515	0.235608	2.32375e-05	0.00105654
ENSMUSG00000029375.6	20309	Cxcl15	-2.06733	-2.069	2.14854	6.83468e-09	8.59745e-07
ENSMUSG00000086807.1	78526	Platr21	-2.0566	-2.06299	0.253504	1.4364e-05	0.0006797
ENSMUSG00000039476.6	20204	Prrx2	-2.05116	-2.05214	2.90185	2.30066e-11	5.42632e-09
ENSMUSG00000024114.8	71003	Prss41	-2.04788	-2.0524	0.722512	4.87764e-07	3.36926e-05
ENSMUSG00000025492.6	66141	Ifitm3	-2.02377	-2.02436	3.58617	2.10093e-12	7.61107e-10
ENSMUSG00000027356.7	241639	Fermt1	-2.02167	-2.02403	1.61194	9.39183e-09	1.1163e-06
ENSMUSG00000071470.3	239083	Ccnb1ip1	-2.01575	-2.01861	1.33264	1.63039e-08	1.78339e-06
ENSMUSG00000046714.6	14234	Foxc2	-2.01373	-2.01404	4.49308	2.01852e-14	1.79233e-11
ENSMUSG00000030256.5	79362	Bhlhe41	-2.01087	-2.01169	3.10232	1.08454e-11	2.97657e-09
ENSMUSG00000059049.7	329872	Frem1	-2.00609	-2.00682	3.26482	5.14102e-12	1.57206e-09
ENSMUSG00000028255.5	23844	Clca1	-2.00536	-2.02014	-0.941505	0.000407664	0.0132622
ENSMUSG00000029370.7	73246	Rassf6	-1.99496	-2.00389	-0.276297	2.71733e-05	0.00120997
ENSMUSG00000056671.5	77619	Prelid2	-1.9896	-1.99224	1.40901	7.37009e-08	6.46812e-06
ENSMUSG00000043003.7	242505	Rasef	-1.97465	-1.98036	0.314946	1.10911e-05	0.00054357
ENSMUSG00000000094.6	21387	Tbx4	-1.9624	-1.97002	-0.0946784	4.43947e-05	0.00185121
ENSMUSG00000027559.4	12350	Car3	-1.9542	-1.95455	4.27166	8.23248e-13	3.76574e-10
ENSMUSG00000078496.3	195531	Zfp982	-1.95353	-1.95646	1.23074	2.22723e-06	0.000131328
ENSMUSG00000034472.7	75141	Rasd2	-1.94797	-1.95166	0.89502	4.88816e-07	3.36926e-05
ENSMUSG00000026295.5	75396	Spp2	-1.93124	-1.93435	1.12098	8.58236e-07	5.65724e-05
ENSMUSG00000015365.8	83456	Mov10l1	-1.93026	-1.93995	-0.457081	0.000218819	0.00766375
ENSMUSG00000028699.3	66805	Tspan1	-1.92856	-1.94253	-0.951277	0.000780608	0.0238528
ENSMUSG00000037034.8	18503	Pax1	-1.92563	-1.93384	-0.242102	0.000113206	0.00426146
ENSMUSG00000027796.2	55994	Smad9	-1.91325	-1.91597	1.29166	1.83634e-07	1.43305e-05
ENSMUSG00000032006.7	71785	Pdgfd	-1.91172	-1.91726	0.289547	4.65022e-05	0.0019179
ENSMUSG00000047751.8	22286	Utf1	-1.90965	-1.91271	1.11426	5.80497e-07	3.96498e-05
ENSMUSG00000075707.4	107585	Dio3	-1.88987	-1.89423	0.599497	8.29951e-06	0.000417604
ENSMUSG00000019803.5	21907	Nr2e1	-1.88965	-1.89116	2.09438	9.81171e-09	1.15709e-06
ENSMUSG00000009092.4	70377	Derl3	-1.88723	-1.89163	0.581664	5.47099e-06	0.000289771
ENSMUSG00000028927.6	18600	Padi2	-1.88227	-1.88347	2.4164	2.3202e-09	3.29829e-07
ENSMUSG00000049538.8	271127	Adamts16	-1.87781	-1.88373	0.15195	7.1148e-05	0.00280412
ENSMUSG00000019789.8	15214	Hey2	-1.87575	-1.87731	2.0394	1.24634e-08	1.42526e-06
ENSMUSG00000038224.6	18816	Serpinf2	-1.86634	-1.86844	1.59807	4.8233e-08	4.63387e-06
ENSMUSG00000026208.9	13346	Des	-1.86415	-1.86531	2.43447	3.11555e-09	4.12537e-07
ENSMUSG00000048752.3	235631	Prss50	-1.85532	-1.86854	-0.960706	0.00103137	0.0302889
ENSMUSG00000015396.2	12522	Cd83	-1.85514	-1.8599	0.434487	1.17473e-05	0.000570181
ENSMUSG00000002289.9	57875	Angptl4	-1.85089	-1.8554	0.496722	6.12862e-05	0.00246542
ENSMUSG00000038523.4	75480	1700003F12Rik	-1.84525	-1.85122	0.107833	4.5178e-05	0.00187699
ENSMUSG00000033633.7	353287	Clec18a	-1.83588	-1.84584	-0.602779	0.000847173	0.0253264
ENSMUSG00000030781.7	246787	Slc5a2	-1.83332	-1.84519	-0.842587	0.00178733	0.0491434
ENSMUSG00000037962.3	73121	Rflna	-1.82919	-1.83514	0.0986855	5.22063e-05	0.00213565
ENSMUSG00000027555.8	71934	Car13	-1.82194	-1.82281	2.7945	6.85345e-10	1.14948e-07
ENSMUSG00000025056.4	11614	Nr0b1	-1.82113	-1.82237	2.29615	2.18038e-08	2.3016e-06
ENSMUSG00000040584.8	18671	Abcb1a	-1.81975	-1.82508	0.240306	5.26561e-05	0.00214823
ENSMUSG00000039007.9	54381	Cpq	-1.81489	-1.81932	0.492505	0.00011937	0.00445569
ENSMUSG00000035258.7	320712	Abi3bp	-1.81365	-1.81736	0.737014	7.43024e-06	0.000382797
ENSMUSG00000045608.6	223843	Dbx2	-1.81069	-1.81102	4.16613	9.5368e-12	2.66589e-09
ENSMUSG00000034112.8	69047	Atp2c2	-1.7892	-1.79136	1.46818	1.16742e-06	7.34256e-05
ENSMUSG00000050511.1	18386	Oprd1	-1.78298	-1.78825	0.207175	7.26597e-05	0.00285625
ENSMUSG00000026768.4	241226	Itga8	-1.77428	-1.77701	1.12308	2.19878e-06	0.000130159
ENSMUSG00000055026.7	14407	Gabrg3	-1.77299	-1.77996	-0.190606	0.000354109	0.0116965
ENSMUSG00000063171.3	66184	Rps4l	-1.76456	-1.76463	6.30838	2.10043e-12	7.61107e-10
ENSMUSG00000027832.4	19288	Ptx3	-1.76046	-1.76353	0.941506	3.19628e-06	0.000178036
ENSMUSG00000039830.8	50913	Olig2	-1.75562	-1.75637	2.92766	1.05002e-08	1.21924e-06
ENSMUSG00000055210.3	17301	Foxd2	-1.75157	-1.75191	4.06945	2.89876e-10	5.2719e-08
ENSMUSG00000073894.1	76572	Rbmxl2	-1.75095	-1.75349	1.19729	0.000155504	0.00565623
ENSMUSG00000036139.6	15427	Hoxc9	-1.74526	-1.74572	3.60701	3.58525e-10	6.29294e-08
ENSMUSG00000050105.5	72690	Grrp1	-1.73701	-1.73719	4.95051	4.56232e-11	9.83832e-09
ENSMUSG00000072941.4	20657	Sod3	-1.71913	-1.72439	0.142695	0.000143508	0.00525789
ENSMUSG00000069763.3	67888	Tmem100	-1.71343	-1.71794	0.342705	6.12411e-05	0.00246542
ENSMUSG00000024155.7	75178	Meiob	-1.70921	-1.71729	-0.463695	0.000768892	0.0235903
ENSMUSG00000020310.7	17123	Madcam1	-1.70745	-1.7098	1.26015	2.46289e-05	0.00110977
ENSMUSG00000025930.5	17681	Msc	-1.69266	-1.70019	-0.386358	0.00158781	0.0443852
ENSMUSG00000071665.4	436240	Foxr2	-1.69169	-1.69938	-0.417986	0.00177365	0.0489456
ENSMUSG00000022367.7	15117	Has2	-1.68618	-1.68682	3.10071	2.48575e-09	3.4743e-07
ENSMUSG00000029754.7	13396	Dlx6	-1.68292	-1.68507	1.36132	2.92236e-05	0.00128609
ENSMUSG00000027376.9	192212	Prom2	-1.68084	-1.68525	0.335323	0.000203337	0.00718821
ENSMUSG00000001497.11	18511	Pax9	-1.66336	-1.66823	0.177306	0.000253116	0.00860536
ENSMUSG00000047992.4	240479	Fam69c	-1.66041	-1.66307	1.0276	2.88732e-05	0.00127439
ENSMUSG00000062542.5	60510	Syt9	-1.64932	-1.65023	2.52016	7.33598e-08	6.46812e-06
ENSMUSG00000074731.2	545471	Zfp345	-1.64402	-1.6493	0.0389226	0.000840285	0.0252477
ENSMUSG00000011148.6	11565	Adssl1	-1.64268	-1.6434	2.8726	2.67252e-07	1.97754e-05
ENSMUSG00000059741.7	17897	Myl3	-1.62437	-1.62536	2.39287	2.44246e-06	0.000142351
ENSMUSG00000073409.5	110557	H2-Q6	-1.62055	-1.62134	2.70151	6.32486e-08	5.71699e-06
ENSMUSG00000045259.4	68874	Klhdc9	-1.61554	-1.61844	0.842938	4.28608e-05	0.00180218
ENSMUSG00000024228.6	67993	Nudt12	-1.61403	-1.61517	2.17434	7.63791e-06	0.000392157
ENSMUSG00000035498.9	109332	Cdcp1	-1.61195	-1.61515	0.704616	8.05116e-05	0.00313227
ENSMUSG00000057315.7	231532	Arhgap24	-1.60647	-1.60711	2.97588	7.8157e-08	6.81954e-06
ENSMUSG00000085860.1	69729	2410003L11Rik	-1.60631	-1.60705	2.78033	3.02067e-08	3.01967e-06
ENSMUSG00000078952.2	100039691	Lncenc1	-1.6017	-1.60265	2.42494	3.50382e-07	2.50178e-05
ENSMUSG00000021069.10	110095	Pygl	-1.59679	-1.59771	2.45782	1.84175e-07	1.43305e-05
ENSMUSG00000047786.11	66643	Lix1	-1.58603	-1.58901	0.777821	0.000177856	0.00642281
ENSMUSG00000068522.3	239435	Aard	-1.58469	-1.58684	1.2273	4.02554e-05	0.0017155
ENSMUSG00000044518.2	30923	Foxe3	-1.57488	-1.57567	2.64072	2.84972e-06	0.000162326
ENSMUSG00000022432.6	140557	Smc1b	-1.56944	-1.57141	1.33763	8.74585e-05	0.00336782
ENSMUSG00000051257.3	22037	Trap1a	-1.55319	-1.55341	4.4502	4.88724e-10	8.38329e-08
ENSMUSG00000020609.8	238055	Apob	-1.54989	-1.55054	2.8936	3.67136e-07	2.60184e-05
ENSMUSG00000029275.10	14581	Gfi1	-1.54909	-1.55175	0.883112	0.000284136	0.00951006
ENSMUSG00000003418.9	241230	St8sia6	-1.54862	-1.55358	0.0104515	0.00161282	0.0447529
ENSMUSG00000078864.3	626802	Gm14322	-1.54549	-1.54788	1.02726	0.000113792	0.00427285
ENSMUSG00000025328.3	18601	Padi3	-1.53521	-1.53899	0.373124	0.00078882	0.024055
ENSMUSG00000070870.6	12968	Cryge	-1.52889	-1.52922	3.81492	5.52694e-08	5.08714e-06
ENSMUSG00000001663.4	14871	Gstt1	-1.52251	-1.52477	1.07775	0.000227353	0.00792586
ENSMUSG00000070473.2	12739	Cldn3	-1.51992	-1.52032	3.53514	1.05633e-06	6.78524e-05
ENSMUSG00000039628.7	328779	Hs3st6	-1.51947	-1.5207	1.94104	9.11836e-06	0.000454263
ENSMUSG00000027199.8	67092	Gatm	-1.51868	-1.5218	0.623846	0.00060611	0.0191007
ENSMUSG00000026678.5	19737	Rgs5	-1.51506	-1.51638	1.83314	2.13197e-05	0.000972636
ENSMUSG00000038402.2	14238	Foxf2	-1.51345	-1.51762	0.215993	0.00144398	0.0410557
ENSMUSG00000059246.4	64290	Foxb1	-1.51244	-1.51251	5.87892	3.89914e-11	8.65551e-09
ENSMUSG00000024087.2	13078	Cyp1b1	-1.51158	-1.51175	4.77732	2.22897e-09	3.20441e-07
ENSMUSG00000032908.8	433323	Sgpp2	-1.50809	-1.50977	1.48823	6.75913e-05	0.00267793
ENSMUSG00000033860.7	99571	Fgg	-1.50495	-1.50784	0.718793	0.00157536	0.0441188
ENSMUSG00000063229.7	16828	Ldha	-1.50308	-1.50309	8.86905	1.54935e-10	2.92343e-08
ENSMUSG00000033318.6	14872	Gstt2	-1.49518	-1.496	2.49538	9.03123e-06	0.000451412
ENSMUSG00000020173.10	12808	Cobl	-1.49362	-1.49475	2.03109	1.93765e-05	0.000894458
ENSMUSG00000002633.3	20423	Shh	-1.49139	-1.49384	0.924138	0.00137422	0.0392132
ENSMUSG00000029304.8	20750	Spp1	-1.47773	-1.47816	3.3855	1.83029e-07	1.43305e-05
ENSMUSG00000021758.7	13206	Ddx4	-1.47074	-1.47261	1.28623	0.000427568	0.0138799
ENSMUSG00000066720.4	56863	Cldn9	-1.46807	-1.46977	1.40254	0.000575601	0.018292
ENSMUSG00000067299.5	12967	Crygd	-1.46624	-1.46709	2.39191	7.25986e-06	0.0003753
ENSMUSG00000066000.5	112422	Zfp979	-1.45619	-1.45712	2.24672	1.24259e-05	0.000593571
ENSMUSG00000058186.6	100041379	Zfp980	-1.44833	-1.449	2.72025	1.1657e-05	0.000567621
ENSMUSG00000048826.6	240025	Dact2	-1.44407	-1.44434	3.96043	5.67578e-08	5.1612e-06
ENSMUSG00000020704.7	11418	Asic2	-1.43496	-1.4353	3.65009	4.82895e-07	3.35913e-05
ENSMUSG00000032083.8	11806	Apoa1	-1.4292	-1.42945	4.10999	1.17876e-06	7.38314e-05
ENSMUSG00000024521.7	58801	Pmaip1	-1.42795	-1.42865	2.62205	4.94975e-06	0.000266724
ENSMUSG00000022040.6	13850	Ephx2	-1.4149	-1.41696	1.07325	0.00102633	0.0302087
ENSMUSG00000052271.7	17341	Bhlha15	-1.41151	-1.41288	1.65406	0.000236766	0.00814121
ENSMUSG00000024039.8	12411	Cbs	-1.40669	-1.40763	2.17213	0.000277391	0.00934646
ENSMUSG00000021303.7	14706	Gng4	-1.39319	-1.39514	1.121	0.0011941	0.0345968
ENSMUSG00000073530.4	23850	Pappa2	-1.39245	-1.39381	1.63355	0.000736558	0.0227369
ENSMUSG00000022223.7	654795	Sdr39u1	-1.39161	-1.39369	1.03044	0.00131478	0.0375884
ENSMUSG00000067919.7	100043034	Rex2	-1.38731	-1.38796	2.6763	4.40714e-05	0.00184794
ENSMUSG00000059326.6	12982	Csf2ra	-1.38717	-1.3874	4.12798	1.87062e-06	0.000112948
ENSMUSG00000009075.2	192650	Cabp7	-1.38659	-1.38774	1.86385	0.000122648	0.00456002
ENSMUSG00000035232.7	236900	Pdk3	-1.38	-1.38006	6.07968	2.84871e-09	3.90921e-07
ENSMUSG00000025545.8	69634	Clybl	-1.37676	-1.37727	3.01093	9.20794e-06	0.000457217
ENSMUSG00000065999.7	433804	Zfp985	-1.37366	-1.37421	2.91926	0.000482375	0.0155586
ENSMUSG00000092035.1	170676	Peg10	-1.37014	-1.37015	9.82127	1.42303e-08	1.57946e-06
ENSMUSG00000029797.5	243369	Sspo	-1.36792	-1.36919	1.70331	0.000626244	0.0196531
ENSMUSG00000049551.2	14371	Fzd9	-1.36313	-1.3634	3.90517	1.42926e-06	8.87844e-05
ENSMUSG00000023443.7	13984	Esx1	-1.35121	-1.3524	1.76275	0.00084729	0.0253264
ENSMUSG00000032291.8	12903	Crabp1	-1.35035	-1.35036	8.47852	2.42015e-08	2.51946e-06
ENSMUSG00000024366.7	14587	Gfra3	-1.34773	-1.34818	3.13982	1.18118e-05	0.00057147
ENSMUSG00000033831.4	110135	Fgb	-1.34452	-1.34525	2.45543	0.000124114	0.00459193
ENSMUSG00000004328.8	53417	Hif3a	-1.34423	-1.3447	3.06089	3.96961e-05	0.00170231
ENSMUSG00000005681.6	11807	Apoa2	-1.34192	-1.34292	1.99822	0.00110824	0.0322953
ENSMUSG00000031403.8	245474	Dkc1	-1.33903	-1.33906	6.9356	1.3265e-09	2.08579e-07
ENSMUSG00000028681.5	19207	Ptch2	-1.33751	-1.33764	4.88891	3.40443e-07	2.44714e-05
ENSMUSG00000061808.3	22139	Ttr	-1.33462	-1.33549	2.19523	0.000181084	0.00650823
ENSMUSG00000047501.2	12740	Cldn4	-1.33427	-1.33437	5.34231	1.77782e-07	1.40503e-05
ENSMUSG00000015619.9	14462	Gata3	-1.32659	-1.32712	2.87512	8.2598e-05	0.00320519
ENSMUSG00000049946.7	234290	BC030500	-1.32223	-1.32304	2.26602	0.000536188	0.0170755
ENSMUSG00000020363.6	14584	Gfpt2	-1.31785	-1.31812	3.87004	4.26478e-06	0.000232407
ENSMUSG00000050777.7	170706	Tmem37	-1.31238	-1.31282	3.1273	8.61102e-05	0.00333291
ENSMUSG00000004864.6	26415	Mapk13	-1.30769	-1.308	3.62018	1.22242e-05	0.000585789
ENSMUSG00000031765.6	17748	Mt1	-1.30578	-1.30587	5.52619	1.08633e-06	6.94838e-05
ENSMUSG00000073012.2	331491	Fnd3c2	-1.29998	-1.30086	2.1278	0.000868863	0.0259199
ENSMUSG00000052301.7	13446	Doc2a	-1.29482	-1.29505	3.99307	5.40403e-06	0.000287232
ENSMUSG00000026638.8	54139	Irf6	-1.29386	-1.29408	4.09112	8.2617e-06	0.000417092
ENSMUSG00000000296.6	21987	Tpd52l1	-1.29347	-1.29395	2.97212	0.000252346	0.00860536
ENSMUSG00000001249.8	15451	Hpn	-1.29151	-1.29239	2.10441	0.00108576	0.0317011
ENSMUSG00000078302.3	15229	Foxd1	-1.29054	-1.29083	3.70401	0.000384522	0.0125635
ENSMUSG00000005360.8	20512	Slc1a3	-1.27866	-1.27869	7.08453	8.51577e-08	7.34546e-06
ENSMUSG00000078566.2	12176	Bnip3	-1.26183	-1.26193	5.15238	1.12933e-06	7.1627e-05
ENSMUSG00000010064.8	76257	Slc38a3	-1.25326	-1.25362	3.3607	0.000101359	0.00384427
ENSMUSG00000031762.6	17750	Mt2	-1.25049	-1.25064	4.67314	6.8976e-05	0.00272564
ENSMUSG00000055373.7	14348	Fut9	-1.23882	-1.23896	4.6753	9.1763e-05	0.00349788
ENSMUSG00000032849.7	239273	Abcc4	-1.23627	-1.23654	3.68466	0.000127191	0.00469425
ENSMUSG00000031825.10	78892	Crispld2	-1.23576	-1.23595	4.19252	3.67331e-05	0.00157973
ENSMUSG00000032348.5	14860	Gsta4	-1.23069	-1.23076	5.66504	5.67427e-06	0.000299486
ENSMUSG00000033737.8	333564	Fndc3c1	-1.2282	-1.22824	6.37764	9.00239e-06	0.000451412
ENSMUSG00000027792.5	12038	Bche	-1.22119	-1.22131	4.90828	0.000150506	0.00548765
ENSMUSG00000031075.10	101772	Ano1	-1.21423	-1.21444	4.00976	0.00103651	0.030381
ENSMUSG00000019817.11	22634	Plagl1	-1.21233	-1.21234	8.51421	6.27424e-05	0.00250555
ENSMUSG00000064325.3	15245	Hhip	-1.19829	-1.19856	3.66341	0.000362473	0.0119206
ENSMUSG00000032327.8	20897	Stra6	-1.19746	-1.19749	6.8839	3.12639e-06	0.000175438
ENSMUSG00000006494.5	228026	Pdk1	-1.18095	-1.18104	5.10179	0.000109034	0.00412499
ENSMUSG00000027315.7	20732	Spint1	-1.18034	-1.18049	4.52854	0.000656423	0.0205149
ENSMUSG00000043168.6	74644	4930426D05Rik	-1.16244	-1.1626	4.3405	0.000711013	0.0219933
ENSMUSG00000030695.7	11674	Aldoa	-1.15879	-1.1588	9.235	8.90561e-05	0.00341193
ENSMUSG00000020108.3	74747	Ddit4	-1.14884	-1.14886	6.86865	0.000168219	0.00610402
ENSMUSG00000025161.10	80879	Slc16a3	-1.14764	-1.14768	6.14375	0.000270176	0.00914417
ENSMUSG00000022893.8	11504	Adamts1	-1.1466	-1.1467	5.00957	0.000664032	0.0206671
ENSMUSG00000063524.7	13806	Eno1	-1.12376	-1.12376	9.75368	0.000582804	0.018482
ENSMUSG00000059040.4	433182	Eno1b	-1.1208	-1.12081	9.16375	0.000822734	0.0248881
ENSMUSG00000024598.7	14119	Fbn2	-1.11851	-1.11853	7.17513	0.000841312	0.0252477
ENSMUSG00000031586.8	19663	Rbpms	-1.11118	-1.11121	6.69421	0.000778018	0.0238219
