## Supplemental Table 2 for "SETD2 promotes PAF1C interactions with the elongating RNA Pol II and is required for neuronal differentiation"

### Sheet: Sheet1
Protein names	UniprotID	logFC_HA36CB1_SRI_vs_nTurboID(pooled)	significant_HA36CB1_SRI_vs_nTurboID(pooled)	logFC_SETD2KO_SRI_vs_nTurboID(pooled)	significant_SETD2KO_SRI_vs_nTurboID(pooled)
ARI3B	Q9Z1N7	1.60638	TRUE	0.625751	FALSE
BCLF1	Q8K019	-0.0555542	FALSE	1.01854	TRUE
BRD7	O88665	0.991542	TRUE	0.595326	FALSE
BRE1A	Q5DTM8	2.99968	TRUE	1.6591	TRUE
BRE1B	Q3U319	2.94808	TRUE	3.32918	TRUE
CCNT2	Q7TQK0	0.59033	FALSE	1.57988	TRUE
CDC73	Q8JZM7	4.24792	TRUE	3.40165	TRUE
CDCA5	Q9CPY3	0.185775	FALSE	1.10865	TRUE
CDK12	Q14AX6	2.01842	TRUE	1.50777	TRUE
CDK13	Q69ZA1	2.04449	TRUE	0.932107	TRUE
CHD1	P40201	1.0866	FALSE	1.53893	TRUE
CTR9	Q62018	1.79204	TRUE	1.24584	TRUE
DDX18	Q8K363	2.15732	TRUE	1.62232	TRUE
DDX21	Q9JIK5	0.259972	FALSE	1.2516	TRUE
DDX46	Q569Z5	1.11398	TRUE	0.44892	FALSE
DDX5	Q61656	1.21914	TRUE	1.40075	TRUE
DDX50	Q99MJ9	-0.068732	FALSE	1.08141	TRUE
DIDO1	Q8C9B9	2.6885	TRUE	0.92072	TRUE
ELOA1	Q8CB77	1.50617	TRUE	0.325385	FALSE
ERCC5	P35689	1.24844	TRUE	-0.174758	FALSE
ESF1	Q3V1V3	0.164419	FALSE	1.38728	TRUE
FA76A	Q922G2	2.81418	TRUE	3.72288	TRUE
FA76B	Q80XP8	2.32139	TRUE	2.4987	TRUE
GLYR1	Q922P9	-0.176161	FALSE	2.5124	TRUE
GM5414	Q6IFZ8	1.89591	TRUE	-0.251601	FALSE
GTF2I	Q9ESZ8	1.16689	TRUE	-0.696604	FALSE
HAKAI	Q9JIY2	2.14943	TRUE	1.89569	TRUE
HDGR2	Q3UMU9	1.02019	TRUE	1.26124	TRUE
HNRPK	P61979	1.51613	TRUE	1.07144	TRUE
HNRPL	Q8R081	0.975151	TRUE	0.363897	FALSE
HP1B3	Q3TEA8	1.65085	TRUE	0.588465	FALSE
ICE2	Q3UZ18	0.948825	TRUE	-0.248539	FALSE
IWS1	Q8C1D8	1.81903	TRUE	0.902861	FALSE
JADE1	Q6ZPI0	-0.70826	FALSE	1.18735	TRUE
KAT6A	Q8BZ21	1.40782	TRUE	0.146179	FALSE
KDM6B	Q5NCY0	1.04839	TRUE	1.09555	TRUE
KHDC4	Q3TCX3	1.04636	TRUE	0.339942	FALSE
KIN17	Q8K339	0.276503	FALSE	0.750178	TRUE
KMT2E	Q3UG20	3.0479	TRUE	0.753823	FALSE
KNOP1	Q9Z2Q2	-0.826835	TRUE	0.830645	TRUE
KRI1	Q8VDQ9	1.81755	TRUE	0.859196	FALSE
LEO1	Q5XJE5	1.29439	TRUE	0.403164	FALSE
MINT	Q62504	1.14275	TRUE	0.601389	FALSE
NUCKS	Q80XU3	0.674198	FALSE	0.958132	TRUE
NVL	Q9DBY8	0.740438	FALSE	0.832494	TRUE
PAF1	Q8K2T8	1.75865	TRUE	1.04862	TRUE
PCBP1	P60335	0.895558	TRUE	-0.25049	FALSE
PHF2	Q9WTU0	0.959191	TRUE	0.426876	FALSE
PHF3	B2RQG2	1.00901	TRUE	0.16469	FALSE
PHF8	Q80TJ7	1.18645	TRUE	1.64871	TRUE
PHRF1	A6H619	2.75863	TRUE	2.64621	TRUE
PINX1	Q9CZX5	-0.49741	FALSE	1.26921	TRUE
PP1RA	Q80W00	1.81851	TRUE	1.16693	TRUE
RBM25	B2RY56	1.67156	TRUE	2.03323	TRUE
RECQ5	Q8VID5	2.55679	TRUE	1.71036	TRUE
RED	Q9Z1M8	0.605307	FALSE	0.796361	TRUE
REXO1	Q7TT28	1.78206	TRUE	1.79821	TRUE
RGAP1	Q9WVM1	0.750184	FALSE	1.44616	TRUE
RP9	P97762	0.000496595	FALSE	1.32758	TRUE
RPAP3	Q9D706	-0.019993	FALSE	1.18723	TRUE
RPR1B	Q9CSU0	2.26858	TRUE	2.34103	TRUE
RPRD2	Q6NXI6	1.74237	TRUE	0.651237	FALSE
RRP1B	Q91YK2	0.98573	FALSE	1.11165	TRUE
RTF1	A2AQ19	2.49968	TRUE	2.4872	TRUE
RUXF	P62307	1.976	TRUE	0.250838	FALSE
SART3	Q9JLI8	0.790672	TRUE	0.261285	FALSE
SAS10	Q9JI13	-0.190797	FALSE	0.911957	TRUE
SCAF8	Q6DID3	1.56707	TRUE	1.71025	TRUE
SETD2	E9Q5F9	4.3552	TRUE	5.24955	TRUE
SETD5	Q5XJV7	3.51905	TRUE	3.73738	TRUE
SFR19	Q5U4C3	3.16931	TRUE	3.07164	TRUE
SP16H	Q920B9	0.856428	TRUE	0.800382	TRUE
SPB1	Q9DBE9	0.919799	FALSE	2.08163	TRUE
SPT2	Q68FG3	0.420357	FALSE	1.6443	TRUE
SPT6H	Q62383	3.70688	TRUE	2.82994	TRUE
ST18	Q80TY4	1.37483	TRUE	0.630302	FALSE
SURF6	P70279	0.517576	FALSE	1.49134	TRUE
TAF1	Q80UV9	1.23716	TRUE	0.833167	FALSE
TASOR	Q69ZR9	1.27501	FALSE	1.61459	TRUE
TOP2A	Q01320	1.81135	TRUE	0.912269	FALSE
TOX4	Q8BU11	1.56735	TRUE	1.19766	TRUE
TRIPC	G5E870	0.741616	FALSE	1.08912	TRUE
WAC	Q924H7	3.00733	TRUE	1.43817	FALSE
YLPM1	Q9R0I7	0.516298	FALSE	0.816971	TRUE
ZDBF2	Q5SS00	1.11893	TRUE	1.35195	TRUE
